# Coverage Geometry and Heuristic Discovery Times in Protein Sequence Space

**DOI:** 10.64898/2026.09.01.748471

**Authors:** Haziq Moinudeen, Alp Duygu

**Affiliations:** Elizabeth Garrett Anderson Institute for Women’s Health, University College London; Department of Chemistry, University College London

**Keywords:** protein sequence space, Hamming geometry, neutral networks, functional density, evolutionary search

## Abstract

Functional protein sequence space is often described either by the sparsity of functional sequences or by the connectivity of neutral networks. These quantities characterize different properties: density measures the fraction of all sequences that are functional, whereas connectivity describes relationships among functional sequences. Neither alone determines how much of sequence space lies close to function.

The *coverage function* measures the proportion of sequence space within a prescribed Hamming distance of functionality and therefore provides a direct geometric measure of local accessibility. Here we connect this geometric framework to characteristic discovery times using an explicitly heuristic model of stochastic exploration. The explored region is represented by an effective Hamming ball, and radial displacement is modelled as an outward-biased substitution process. A numerical illustration, calibrated to an empirical human germline mutation rate, shows how a coverage radius can be converted into a timescale. We then extend the framework to parallel search by defining an overlap-adjusted effective number of trajectories. The purpose is not to predict exact evolutionary waiting times, but to separate the geometric distribution of function from the dynamics by which sequence space is explored.
