## Supplementary material for "Coverage Geometry and Heuristic Discovery Times in Protein Sequence Space": figures and code: hamming_ball_volumes.csv

radius	hamming_ball_volume	log10_volume
0	1	0.0
1	1521	3.182129214052998
2	1142281	6.0577729530672055
3	564677721	8.751800653262586
4	206677764901	11.315293756258514
5	59732137342485	13.776208055002218
6	14197028787018685	16.15219746294495
7	2853774041564838285	18.45541958321926
8	495165438631919311435	20.694750324349588
9	75326538456365799230235	22.876948010392354
10	10170078758548666200276355	25.00732431617453
11	1230717392642435896508579955	27.090158338141276
12	134575511434457115807690748255	29.128966038963227
13	13386996580820962226980564705455	31.12668315246495
14	1218410712390036748407199746670855	33.085793708705715
15	101958393354040476473073523358978295	35.00842298330005
16	7877825803506433792720755377183958820	36.89640637334894
17	564081047612054096884319645627253154020	38.751341508242014
18	37551595297880473692475645847256854634820	40.57462839178891
19	2330777478814522488619137870348292146444420	42.367500813058996
20	135223217428603927253619213780183287306810740	44.131051265092665
21	7349384243274314471639337620314083024583839540	45.86625095392086
22	374943680151139838119657080062336883274017897940	47.573966037763725
23	17987505162345392318994246304893168443051249739540	49.25497093158554
24	812754342046361035518460085075384442577998836591740	50.90995929834256
25	34638030919830066810087726183147493069761368133021372	52.53955319555782
26	1394153954911521318134121690509507243662323711008750812	54.14431073507954
27	53055759066595788868447412334911177766179692740286469532	55.72473253234844
28	1911028485761812125410071829438928399772429357471810139212	57.28126716069026
29	65210237243516079039310931281120618583985348969704409644172	58.81431578023142
30	2109774680118978900358308691570439211534062652444817373654380	60.324236075958275
31	64765781800496065360134046506888267060004173565391827561063980	61.81134561234764
32	1887663988958966924549234418571291321026431462938943905201012030	63.275924690847624
33	52265941714065797942138917428351157539734967460171655869068667230	64.71821877980673
34	1375436589023489330257067944714628232048756221740430825978886787630	66.13844057315391
35	34416897896121665537207009940377661464074029828624616959578344994190	67.53677172342007
36	819151603939703350452268132337374700724674277992124037632565477399990	68.91336428596232
37	18549914151302792231235811330280334831045263668929570407433031496082390	70.268341904048
38	399761308919609203168081990086053977632937935574084667358143050897753990	71.6018007584268
39	8199932924948032688491242263088806976502434145325719728041901909424265190	72.91381029989054
40	160108275147101580065159788579817421629485872830238812534858105679228070810	74.2044137788765
41	2975970228533362458266820647133811254221374004550579069441695053607298614010	75.47362858223394
42	52655820406133822237967551508764988157806828899902296459155175492052543197610	76.7214463836992
43	886815165248634565515733311557548935236613769235807876816669893551528510392010	77.94783311128896
44	14214406515800407804703672614155165180609370111420844762983325502547246804429810	79.15272873161045
45	216793795044187361040360350013638932110275266512633405432716490759282164873804370	80.33604684790032
46	3145387129204563967599310142854002084463053986225814989027772031970776089137588770	81.49767410533946
47	43397967849791867964132960487000270093396991282709119308227897130324501090720667970	82.63746939374559
48	569197303512463526418853768107410895960096547218022281977779531227570033923899640020	83.75526283401163
49	7093401305204389410918246646336179478142817567803132545306093684924004400507018313620	84.85085453051055
50	83948524445135276330321094751871073376255271190295731447313634415468001238856156288628	85.92401306699024
51	942917547773774600723647044166672828708100341088742425057986148462724436490993580715188	86.97447371806878
52	10044685468044548980352927777388899120782074062512667966971073749232691663874218981850468	88.0019363421165
53	101405827611139869168329858910864830958203848020956599821645839855074626851947349423434788	89.00606291383988
54	969336677970545410954110704678886183413710700626173952441056117860573011138642088618485828	89.9864746459766
55	8764933770289569731720942301213477967286808613116671628695395705764503953640954837024944260	90.9427486388204
56	74888301964067008166796746021819390419781835549420000132638454710306775340937357613686868460	91.87441398339735
57	603875247514286515647403175786666690039742051039846628164182926746644946439308579826982262060	92.78094722850173
58	4589518268297836942699558517290774792348752640165992084194957655710089442473588305813363072460	93.66176710287942
59	32826785771476211154696184496082591517182081898720717518446887091417204685563909076360942373260	94.51622836094896
60	220604614667612399664473747255048172737323721468109641656222217838869521052114542200502344723580	95.34361459288984
61	1390368138938624721528661843130571465584107705670860316612855425773818377106036519039415998709180	96.14312980711834
62	8201410594774680337544337691696118380385543484657844085311961684878923813161937061601477758205980	96.91388855492528
63	45175641069313267967343720869623373060736194856301470258249967091449496180322540006938384452617180	97.65490432417464
64	231779960495500202411487482845724986525630888497565396099796463127735353595836207996685585425973705	98.36507588450746
65	1104514008273359095811790615780107917192215301835168987727952383051287671354546285979503263824441145	99.04317122829006
66	4873138305495931590040372326178579663252466177611184497031352946357536316221703440905306875090550545	99.68780873735325
67	19835139246707935820858323594327736147611074132184619205609032794707717503306237817177900316833611745	100.29743525365637
68	74182407371404480600447058347751878083443076555414595279413252243862052109333884742756291200812084045	100.87030092296877
69	253764684653010454654740268837327303610540128040870168392853281728024201242294805018580539339175731645	101.40443118305622
70	789946055393805434331129997299059645541444181761730379545838512616451189367849552699255794495147193765	101.89759743477815
71	2224797610897341295436961665013554645074849395944314043194672229078438904070038314098245913926620120565	102.34729050948849
72	5632570055218238965563311875835480268966686779627950244360652305675659726487736622420847447576368321715	102.75070660197696
73	12728205829694628634867493136724969239262019414147302334459679314480831849878012552078867079285433069315	103.10476718973545
74	25481172829767058716184467565080402118306333473486137847745768397873911477052427398626388849789562953515	103.40621941352885
75	44865682669877152439786268696180660094453690843681167827940623804631392510357537965378621940955840377499	103.65191428030064
76	69096319970014769594288520110055982564637887556424955303184193063078243801988926173818913304913687157479	103.83945491771755
77	93012273668851898214316716310764093054689821974198044239788235448038772349573153496435304781027925537719	103.96854026075766
78	110489316756463646052029628918973866105112389433339916924229651037048389365115473462962667782803715123279	104.04332028799384
79	118895995709998410834726979287479832888859953527610691126872357269736559575123171674710006948214854417599	104.07516722829122
80	120892581961462917470617600000000000000000000000000000000000000000000000000000000000000000000000000000000	104.0823996531185
