## Supplementary material for "Coverage Geometry and Heuristic Discovery Times in Protein Sequence Space": figures and code: monte_carlo_summary.csv

mutation_events	analytic_expectation	monte_carlo_mean	monte_carlo_q05	monte_carlo_q95
0	0.0	0.0	0.0	0.0
1	1.000000000000003	1.0	1.0	1.0
2	1.986842105263161	1.98745	2.0	2.0
3	2.96069944598339	2.9615	3.0	3.0
4	3.9217428743257168	3.9221	3.0	4.0
5	4.870140994400378	4.8719	4.0	5.0
6	5.806060191842481	5.80695	5.0	6.0
7	6.729664663002456	6.73015	6.0	7.0
8	7.641116443752427	7.64695	7.0	8.0
9	8.540575437913576	8.54385	7.0	9.0
10	9.428199445309458	9.42915	8.0	10.0
11	10.304144189450128	10.3022	9.0	11.0
12	11.168563344852094	11.1672	10.0	12.0
13	12.021608563998786	12.01925	10.0	13.0
14	12.863429503946174	12.86575	11.0	14.0
15	13.69417385257846	13.69585	12.0	15.0
16	14.513987354518221	14.5142	13.0	16.0
17	15.32301383669561	15.3243	13.0	17.0
18	16.1213952335812	16.12	14.0	18.0
19	16.909271612086712	16.9038	15.0	19.0
20	17.686781196138206	17.6828	15.0	20.0
21	18.454060390925868	18.4483	16.0	21.0
22	19.211243806834737	19.20665	17.0	21.0
23	19.9584642830606	19.9573	17.0	22.0
24	20.695852910915068	20.69915	18.0	23.0
25	21.42353905682408	21.42855	19.0	24.0
26	22.14165038502377	22.1444	19.0	25.0
27	22.850312879957666	22.8578	20.0	25.0
28	23.54965086837928	23.55925	21.0	26.0
29	24.239787041163762	24.2488	21.0	27.0
30	24.920842474832668	24.93215	22.0	28.0
31	25.59293665279539	25.5972	22.0	29.0
32	26.256187486311248	26.25985	23.0	29.0
33	26.910711335175574	26.90975	24.0	30.0
34	27.556623028133796	27.55445	24.0	31.0
35	28.194035883026768	28.197	25.0	31.0
36	28.82306172667116	28.8298	25.0	32.0
37	29.44381091447812	29.45265	26.0	33.0
38	30.056392349813933	30.06855	26.0	34.0
39	30.66091350310586	30.66865	27.0	34.0
40	31.257480430696575	31.26855	28.0	35.0
41	31.846197793450568	31.86	28.0	35.0
42	32.42716887511569	32.4391	29.0	36.0
43	33.000495600443124	33.00835	29.0	37.0
44	33.56627855306886	33.57115	30.0	37.0
45	34.124616993160075	34.122	30.0	38.0
46	34.675608874829024	34.67075	31.0	39.0
47	35.21935086331811	35.2117	31.0	39.0
48	35.75593835195867	35.74955	32.0	40.0
49	36.28546547890657	36.2813	32.0	40.0
50	36.808025143657815	36.7999	33.0	41.0
51	37.323709023346524	37.3179	33.0	41.0
52	37.83260758882881	37.83015	34.0	42.0
53	38.33481012055475	38.3314	34.0	43.0
54	38.830404724231656	38.82255	34.0	43.0
55	39.319478346281244	39.3083	35.0	44.0
56	39.80211678909333	39.78875	35.0	44.0
57	40.278404726078946	40.26595	36.0	45.0
58	40.748425716525276	40.73845	36.0	45.0
59	41.21226222025521	41.2048	37.0	46.0
60	41.669995612093956	41.66345	37.0	46.0
61	42.12170619614536	42.1087	37.0	47.0
62	42.56747321988029	42.5538	38.0	47.0
63	43.00737488803976	42.9995	38.0	48.0
64	43.44148837635503	43.4367	39.0	48.0
65	43.8698898450872	43.8601	39.0	48.0
66	44.29265445238868	44.28565	40.0	49.0
67	44.70985636748883	44.7124	40.0	49.0
68	45.12156878370609	45.1229	40.0	50.0
69	45.527863931288906	45.53005	41.0	50.0
70	45.92881309008773	45.93325	41.0	51.0
71	46.32448660206026	46.32755	41.0	51.0
72	46.714953883612104	46.7137	42.0	51.0
73	47.100283437775104	47.09595	42.0	52.0
74	47.480542866225434	47.47625	43.0	52.0
75	47.85579888114352	47.8518	43.0	53.0
76	48.22611731691795	48.21935	43.0	53.0
77	48.591563141695346	48.5846	44.0	53.0
78	48.95220046877831	48.9514	44.0	54.0
79	49.308092567873324	49.3063	44.0	54.0
80	49.65930187619079	49.654	45.0	55.0
81	50.0058900093988	50.0062	45.0	55.0
82	50.34791777243303	50.3507	45.0	55.0
83	50.68544517016417	50.697	46.0	56.0
84	51.018531417925175	51.0275	46.0	56.0
85	51.34723495189985	51.36345	46.0	56.0
86	51.671613439374845	51.69045	47.0	57.0
87	51.99172378885676	52.0076	47.0	57.0
88	52.30762216005601	52.3292	47.0	57.0
89	52.61936397373948	52.63635	48.0	58.0
90	52.92700392145345	52.94055	48.0	58.0
91	53.230595975118526	53.24615	48.0	58.0
92	53.530193396498554	53.54545	48.0	59.0
93	53.82584874654462	53.84575	49.0	59.0
94	54.11761389461641	54.13735	49.0	59.0
95	54.40554002758198	54.42635	49.0	59.0
96	54.68967765879801	54.71345	50.0	60.0
97	54.97007663697172	54.98965	50.0	60.0
98	55.2467861549063	55.266	50.0	60.0
99	55.51985475813122	55.53965	50.0	61.0
100	55.78933035341897	55.8072	51.0	61.0
101	56.05526021718977	56.072	51.0	61.0
102	56.31769100380569	56.32905	51.0	61.0
103	56.57666875375563	56.5949	51.0	62.0
104	56.832238901732524	56.8526	52.0	62.0
105	57.08444628460447	57.1031	52.0	62.0
106	57.33333514928073	57.3551	52.0	62.0
107	57.5789491604744	57.60055	52.0	63.0
108	57.821331408362894	57.84645	53.0	63.0
109	58.060524416147594	58.08395	53.0	63.0
110	58.29657014751407	58.31945	53.0	63.0
111	58.529510013994155	58.54835	53.0	64.0
112	58.75938488223107	58.782	54.0	64.0
113	58.98623508114908	59.0119	54.0	64.0
114	59.210100409028705	59.2323	54.0	64.0
115	59.43102014048885	59.4509	54.0	64.0
116	59.64903303337715	59.67115	55.0	65.0
117	59.864177335569565	59.8871	55.0	65.0
118	60.076490791680484	60.09375	55.0	65.0
119	60.28601064968469	60.3009	55.0	65.0
120	60.492773667452	60.5022	55.0	65.0
121	60.69681611919606	60.7052	56.0	66.0
122	60.89817380183821	60.90615	56.0	66.0
123	61.09688204128771	61.10335	56.0	66.0
124	61.29297569863919	61.3065	56.0	66.0
125	61.48648917628867	61.50025	56.0	66.0
126	61.67745642396908	61.6934	57.0	67.0
127	61.865910944706336	61.87815	57.0	67.0
128	62.05188580069704	62.0584	57.0	67.0
129	62.235413619108925	62.24005	57.0	67.0
130	62.41652659780486	62.4244	57.0	67.0
131	62.59525651099164	62.60345	57.0	68.0
132	62.77163471479438	62.7833	58.0	68.0
133	62.945692152757616	62.9542	58.0	68.0
134	63.117459361273966	63.12545	58.0	68.0
135	63.28696647494141	63.29315	58.0	68.0
136	63.45424323185007	63.4603	58.0	68.0
137	63.61931897879941	63.6255	58.0	68.0
138	63.78222267644679	63.7895	59.0	69.0
139	63.94298290438828	63.9526	59.0	69.0
140	64.10162786617265	64.11365	59.0	69.0
141	64.25818539424932	64.26835	59.0	69.0
142	64.4126829548513	64.41975	59.0	69.0
143	64.56514765281379	64.56785	59.0	69.0
144	64.71560623632939	64.7161	60.0	69.0
145	64.86408510164085	64.86355	60.0	70.0
146	65.0106102976719	65.0096	60.0	70.0
147	65.15520753059727	65.15515	60.0	70.0
148	65.29790216835258	65.3036	60.0	70.0
149	65.43871924508477	65.44355	60.0	70.0
150	65.57768346554418	65.5771	61.0	70.0
151	65.71481920941861	65.7084	61.0	70.0
152	65.85015053561047	65.8457	61.0	71.0
153	65.9837011864577	65.9785	61.0	71.0
154	66.11549459189904	66.11125	61.0	71.0
155	66.24555387358458	66.24055	61.0	71.0
156	66.37390184893215	66.36555	61.0	71.0
157	66.50056103513042	66.49145	62.0	71.0
158	66.62555365308923	66.6157	62.0	71.0
159	66.74890163133806	66.7431	62.0	71.0
160	66.87062660987309	66.86755	62.0	72.0
161	66.99074994395369	66.9871	62.0	72.0
162	67.10929270784904	67.1036	62.0	72.0
163	67.22627569853523	67.21945	62.0	72.0
164	67.34171943934399	67.32985	62.0	72.0
165	67.45564418356315	67.44275	63.0	72.0
166	67.56806991798994	67.55805	63.0	72.0
167	67.67901636643744	67.66675	63.0	72.0
168	67.78850299319484	67.76925	63.0	72.0
169	67.89654900644229	67.8723	63.0	72.0
170	68.00317336162068	67.9809	63.0	73.0
171	68.10839476475725	68.0884	63.0	73.0
172	68.21223167574729	68.1879	63.0	73.0
173	68.31470231159271	68.29285	63.0	73.0
174	68.41582464959808	68.3952	64.0	73.0
175	68.51561643052442	68.49525	64.0	73.0
176	68.61409516170173	68.59235	64.0	73.0
177	68.71127812010039	68.6859	64.0	73.0
178	68.80718235536223	68.78505	64.0	73.0
179	68.90182469279168	68.8822	64.0	73.0
180	68.99522173630757	68.9717	64.0	73.0
181	69.08738987135615	69.06395	64.0	74.0
182	69.17834526778567	69.15625	64.0	74.0
183	69.26810388268323	69.2449	65.0	74.0
184	69.35668146317425	69.3362	65.0	74.0
185	69.44409354918511	69.4213	65.0	74.0
186	69.53035547616952	69.5043	65.0	74.0
187	69.61548237779887	69.59255	65.0	74.0
188	69.6994891886173	69.6772	65.0	74.0
189	69.78239064666181	69.76295	65.0	74.0
190	69.86420129604784	69.84465	65.0	74.0
191	69.9449354895209	69.92945	65.0	74.0
192	70.02460739097457	70.0076	65.0	74.0
193	70.10323097793543	70.08375	65.0	74.0
194	70.18082004401523	70.1619	66.0	74.0
195	70.25738820133081	70.24085	66.0	75.0
196	70.33294888289225	70.31575	66.0	75.0
197	70.40751534495946	70.38965	66.0	75.0
198	70.48110066936789	70.47085	66.0	75.0
199	70.55371776582358	70.53715	66.0	75.0
200	70.62537937416799	70.6081	66.0	75.0
201	70.69609806661316	70.67755	66.0	75.0
202	70.7658862499472	70.7439	66.0	75.0
203	70.83475616771105	70.815	66.0	75.0
204	70.90271990234643	70.8874	66.0	75.0
205	70.96978937731555	70.9558	66.0	75.0
206	71.03597635919299	71.02385	67.0	75.0
207	71.10129245972992	71.0926	67.0	75.0
208	71.16574913789137	71.15455	67.0	75.0
209	71.22935770186648	71.2179	67.0	75.0
210	71.29212931105245	71.281	67.0	75.0
211	71.35407497801229	71.34245	67.0	75.0
212	71.41520557040685	71.40035	67.0	75.0
213	71.47553181290151	71.4609	67.0	75.0
214	71.53506428904754	71.5191	67.0	76.0
215	71.59381344313901	71.5772	67.0	76.0
216	71.65178958204508	71.6364	67.0	76.0
217	71.70900287701818	71.6967	67.0	76.0
218	71.76546336547847	71.75435	67.0	76.0
219	71.82118095277481	71.8111	67.0	76.0
220	71.87616541392251	71.8659	67.0	76.0
221	71.93042639531825	71.9189	68.0	76.0
222	71.98397341643249	71.97005	68.0	76.0
223	72.03681587147943	72.0225	68.0	76.0
224	72.08896303106523	72.08115	68.0	76.0
225	72.14042404381436	72.13225	68.0	76.0
226	72.19120793797471	72.1829	68.0	76.0
227	72.24132362300136	72.23535	68.0	76.0
228	72.29077989111977	72.2883	68.0	76.0
229	72.33958541886818	72.34055	68.0	76.0
230	72.38774876861991	72.3856	68.0	76.0
231	72.43527839008544	72.4371	68.0	76.0
232	72.48218262179485	72.4835	68.0	76.0
233	72.5284696925607	72.5274	68.0	76.0
234	72.57414772292175	72.5704	68.0	76.0
235	72.61922472656752	72.612	68.0	76.0
236	72.66370861174425	72.6565	68.0	76.0
237	72.70760718264236	72.70215	68.0	77.0
238	72.75092814076548	72.7458	68.0	77.0
239	72.79367908628173	72.78995	69.0	77.0
240	72.83586751935697	72.82815	69.0	77.0
241	72.87750084147069	72.87245	69.0	77.0
242	72.9185863567145	72.91595	69.0	77.0
243	72.95913127307352	72.9515	69.0	77.0
244	72.99914270369098	72.98995	69.0	77.0
245	73.03862766811609	73.02895	69.0	77.0
246	73.07759309353563	73.0693	69.0	77.0
247	73.1160458159891	73.1117	69.0	77.0
248	73.15399258156819	73.1518	69.0	77.0
249	73.1914400476002	73.19275	69.0	77.0
250	73.22839478381599	73.22355	69.0	77.0
251	73.26486327350261	73.26165	69.0	77.0
252	73.30085191464073	73.2984	69.0	77.0
253	73.33636702102703	73.33815	69.0	77.0
254	73.37141482338194	73.3728	69.0	77.0
255	73.4060014704427	73.40725	69.0	77.0
256	73.44013303004215	73.44135	69.0	77.0
257	73.47381549017318	73.47685	69.0	77.0
258	73.50705476003931	73.51025	69.0	77.0
259	73.53985667109143	73.54665	69.0	77.0
260	73.57222697805075	73.5778	70.0	77.0
261	73.60417135991851	73.6131	70.0	77.0
262	73.63569542097221	73.64245	70.0	77.0
263	73.6668046917489	73.6783	70.0	77.0
264	73.69750463001536	73.71105	70.0	77.0
265	73.72780062172568	73.7437	70.0	77.0
266	73.75769798196613	73.77895	70.0	77.0
267	73.78720195588762	73.8105	70.0	77.0
268	73.81631771962594	73.84145	70.0	77.0
269	73.84505038120982	73.87025	70.0	77.0
270	73.87340498145706	73.8957	70.0	77.0
271	73.90138649485894	73.9227	70.0	77.0
272	73.9289998304529	73.95055	70.0	77.0
273	73.95624983268378	73.9742	70.0	77.0
274	73.98314128225373	74.0034	70.0	77.0
275	74.00967889696092	74.0306	70.0	78.0
276	74.03586733252722	74.05755	70.0	78.0
277	74.06171118341503	74.08155	70.0	78.0
278	74.08721498363325	74.10565	70.0	78.0
279	74.1123832075328	74.13065	70.0	78.0
280	74.13722027059158	74.1556	70.0	78.0
281	74.16173053018908	74.18175	70.0	78.0
282	74.18591828637079	74.2054	70.0	78.0
283	74.20978778260275	74.22735	70.0	78.0
284	74.23334320651588	74.251	70.0	78.0
285	74.25658869064067	74.27695	70.0	78.0
286	74.27952831313223	74.2998	70.0	78.0
287	74.30216609848576	74.32585	70.0	78.0
288	74.32450601824253	74.3495	70.0	78.0
289	74.34655199168671	74.37515	71.0	78.0
290	74.36830788653293	74.3971	71.0	78.0
291	74.38977751960486	74.4188	71.0	78.0
292	74.4109646575048	74.43475	71.0	78.0
293	74.43187301727448	74.4565	71.0	78.0
294	74.45250626704718	74.47685	71.0	78.0
295	74.47286802669129	74.4954	71.0	78.0
296	74.49296186844536	74.5127	71.0	78.0
297	74.51279131754477	74.53225	71.0	78.0
298	74.53235985284023	74.55225	71.0	78.0
299	74.55167090740812	74.57005	71.0	78.0
300	74.57072786915275	74.59315	71.0	78.0
